# Estrogen and sex-dependent loss of the vocal learning system in female zebra finches

**DOI:** 10.1101/2020.03.28.011932

**Authors:** Ha Na Choe, Jeevan Tewari, Kevin W. Zhu, Matthew Davenport, Hiroaki Matsunami, Erich D. Jarvis

**Affiliations:** Department of Neurobiology, Duke University Medical Center, Durham, NC, 27710 USA; Department of Molecular Genetics and Microbiology, Duke University Medical Center, Durham, NC, 27710 USA; Laboratory of Neurogenetics of Language, The Rockefeller University, New York, NY, 10065 USA; The Howard Hughes Medical Institute, Chevy Chase, MD, 20815, USA

**Keywords:** specialized gene expression, transcriptomics, plumage, juvenile, development, aromatase inhibitor, sex hormones, exemestane, birdsong

## Abstract

Sex hormones alter the organization of the brain during early development and coordinate various behaviors throughout life. In zebra finches, song learning is limited to males, and the associated song learning brain pathway only matures in males and atrophies in females. This atrophy can be reversed by giving females exogenous estrogen during early post-hatch development, but whether normal male song system development requires estrogen is uncertain. For the first time in songbirds, we administered exemestane, a potent third generation estrogen synthesis inhibitor, from the day of hatching until adulthood. We examined the behavior, brain, and transcriptome of individual song nuclei of these pharmacologically manipulated animals. We found that males with long-term exemestane treatment had diminished male-specific plumage, impaired song learning, but retained normal song nuclei sizes and most, but not all, of their specialized transcriptome. Consistent with prior findings, females with long-term estrogen treatment retained a functional song system, and we further observed their song nuclei had specialized gene expression profiles similar, but not identical to males. We also observed that different song nuclei responded to estrogen manipulation differently, with Area X in the striatum being the most altered by estrogen modulation. These findings support the hypothesis that song learning is an ancestral trait in both sexes, which was subsequently suppressed in females of some species, and that estrogen has come to play a critical role in modulating this suppression as well as refinement of song learning.
