## Supplemental Table 1 for "Estrogen and sex-dependent loss of the vocal learning system in female zebra finches"

### Sheet: Estradiol_KW_Wilcox
Rank Sums: Kruskal-Wallis Test/Wilcox
Level	Count	Score Sum	Expected score	Score Mean		ChiSquare	Df	pValue
Adult Brain Estradiol
Male
Veh	5	35	27.5	7		3.716	1	0.0539
Exem	5	20	27.5	4
Female
Veh	5	37.5	27.5	7.5		5.539	1	0.0186
Exem	5	17.5	27.5	3.5
All (Both Sexes)
Veh	10	140	105	14		9.668	1	0.0019
Exem	10	70	105	7
Adult Serum Estradiol
Male
Veh	5	26	27.5	5.2		0.101	1	0.7511
Exem	5	29	27.5	5.8
Female
Veh	5	38.5	27.5	7.7		5.345	1	0.0208
Exem	5	16.5	27.5	3.3
All (Both Sexes)
Veh	10	124	105	12.4		2.101	1	0.1472
Exem	10	86	105	8.6
Juvenile Serum Estradiol
Male
Veh	6	92	87	15.33		20.434	2	<0.0001
Exem	14	118	203	8.43
E2	8	196	116	24.5
Female
Veh	10	84	115	8.4		15.281	2	0.0005
Exem	4	21	46	5.25
E2	8	148	92	18.5
All (Both Sexes)
Veh	16	375	408	23.44		36.269	2	<0.0001
Exem	18	224	459	12.44
E2	16	676	408	42.25

### Sheet: Estradiol_SDpost
Steel-Dwass Pairs (Post-hoc)
Level (n)	Level (n)	Score Mean Diff	Std Err Dif	Z	pValue	Df	Lower Cl	Upper Cl
Adult Brain Estradiol
Male
Exem (5)	Veh (5)	-2.8	1.556	-1.799	0.072	1	-0.006	0
Female
Exem (5)	Veh (5)	-3.8	1.699	-2.236	0.025	1	-0.006	0
All (Both Sexes)
Exem (10)	Veh (10)	-6.9	2.251	-3.064	0.0022	1	-0.005	0
Adult Serum Estradiol
Male
Exem (5)	Veh (5)	0.4	1.892	0.211	0.833	1	-1.03	0.034
Female
Exem (5)	Veh (5)	-4.2	1.903	-2.207	0.027	1	-0.96	0
All (Both Sexes)
Exem (10)	Veh (10)	-3.7	2.622	-1.411	0.158	1	-0.217	0.001
Juvenile Serum Estradiol
Male
E2 (8)	Exem (14)	10.9	2.741	3.978	0.0002	2	0.439	48.382
E2 (8)	Veh (6)	6.9	2.259	3.034	0.007	2	0.282	411.137
Exem (8)	Veh (6)	-6.8	2.702	-2.512	0.032	2	-0.021	0.001
Female
E2 (8)	Veh (10)	8.9	2.532	3.509	0.0013	2	2.741	139.553
E2 (8)	Exem (4)	5.8	2.208	2.632	0.023	2	2.116	187.964
Exem (4)	Veh (10)	-2.9	2.475	-1.202	0.45	2	-0.937	0.061
All (Both Sexes)
E2 (16)	Exem (18)	16.9	3.364	5.037	<0.0001	2	3.828	48.382
E2 (16)	Veh (16)	15.4	3.316	4.655	<0.0001	2	2.903	48.375
Exem (18)	Veh (16)	-10.7	3.363	-3.177	0.004	2	-0.078	-0.008

### Sheet: Adult Brain_Pan Steroid_Wilcox
Rank Sums: Wilcoxon Test
Level	Count	Score Sum	Expected score	Score Mean		ChiSquare	Df	pValue
Adult Brain Pan-Steroids
Male: Cortisone (E)
Veh	5	28	27.5	5.6		0.0112	1	0.9158
Exem	5	27	27.5	5.4
Female: Cortisone (E)
Veh	5	25	27.5	5		1	1	0.3173
Exem	5	30	27.5	6
Both Sex: Cortisone (E)
Veh	10	98.5	105	9.85		0.3076	1	0.5792
Exem	10	111.5	105	11.15
Male: Corticosterone (B)
Veh	5	35	27.5	7		2.4545	1	0.117
Exem	5	20	27.5	4
Female: Corticosterone (B)
Veh	5	35	27.5	7		2.4545	1	0.1172
Exem	5	20	27.5	4
Both Sex: Corticosterone (B)
Veh	10	135	105	13.5		5.1429	1	0.0233
Exem	10	75	105	7.5
Male: Aldosterone (A)
Veh	5	31.5	27.5	6.3		0.7024	1	0.402
Exem	5	24.5	27.5	4.7
Female: Aldosterone (A)
Veh	5	37.5	27.5	7.5		4.3902	1	0.0361
Exem	5	17.5	27.5	3.5
Both Sex: Aldosterone (A)
Veh	10	133.5	105	13.35		4.6589	1	0.0309
Exem	10	76.5	105	7.65
Male: 11-Deoxycorticosterone (DOC)
Veh	5	31	27.5	6.2		0.5378	1	0.4633
Exem	5	24	27.5	4.8
Female: 11-Deoxycorticosterone (DOC)
Veh	5	31	27.5	6.2		0.5841	1	0.4447
Exem	5	24	27.5	4.8
Both Sex: 11-Deoxycorticosterone (DOC)
Veh	10	122	105	12.2		1.7106	1	0.1909
Exem	10	88	105	8.8
Male: Testosterone (T)
Veh	5	36	27.5	7.2		3.5876	1	0.0582
Exem	5	19	27.5	3.8
Female: Testosterone (T)
Veh	5	27.5	27.5	5.5		0	1	1
Exem	5	27.5	27.5	5.5
Both Sex: Testosterone (T)
Veh	10	121	105	12.1		2.5268	1	0.1119
Exem	10	89	105	8.9
Male: Progesterone (P)
Veh	5	35	27.5	7		2.6299	1	0.1049
Exem	5	20	27.5	4
Female: Progesterone (P)
Veh	5	35	27.5	7		3.7156	1	0.0539
Exem	5	20	27.5	4
Both Sex: Progesterone (P)
Veh	10	133.5	105	13.35		5.5664	1	0.0183
Exem	10	76.5	105	7.65
Male: Dihydrotestosterone (DHT)
Veh	5	31	27.5	6.2		0.8092	1	0.3684
Exem	5	24	27.5	4.8
Female: Dihydrotestosterone (DHT)
Veh	5	27.5	27.5	5.5		0	1	1
Exem	5	27.5	27.5	5.5
Both Sex: Dihydrosterone (DHT)
Veh	10	111	105	11.1		0.5323	1	0.4656
Exem	10	99	105	9.9

### Sheet: Adult Serum_Pan Steroid_Wilcox
Rank Sums: Wilcoxon Test
Level	Count	Score Sum	Expected score	Score Mean		ChiSquare	Df	pValue
Adult Serum Pan-Steroids
Male: Cortisone (E)
Veh	5	16	27.5	3.2		5.7709	1	0.0163
Exem	5	39	27.5	7.8
Female: Cortisone (E)
Veh	5	22	27.5	4.4		1.32	1	0.2506
Exem	5	33	27.5	6.6
Both Sex: Cortisone (E)
Veh	10	68	105	6.8		7.8287	1	0.0051
Exem	10	142	105	14.2
Male: Corticosterone (B)
Veh	5	32	27.5	6.4		0.8836	1	0.3472
Exem	5	23	27.5	4.6
Female: Corticosterone (B)
Veh	5	35	27.5	7		2.4545	1	0.1172
Exem	5	20	27.5	4
Both Sex: Corticosterone (B)
Veh	10	135	105	13.5		5.1429	1	0.0233
Exem	10	75	105	7.5
Male: Aldosterone (A)
Veh	5	27.5	27.5	5.5		0	1	1
Exem	5	27.5	27.5	5.5
Female: Aldosterone (A)
Veh	5	32	27.5	6.4		0.8836	1	0.3472
Exem	5	23	27.5	4.6
Both Sex: Aldosterone (A)
Veh	10	116	105	11.6		0.693	1	0.4051
Exem	10	94	105	9.4
Male: 11-Deoxycorticosterone (DOC)
Veh	5	30	27.5	6		0.2727	1	0.6015
Exem	5	25	27.5	5
Female: 11-Deoxycorticosterone (DOC)
Veh	5	27	27.5	5.4		0.0109	1	0.9168
Exem	5	28	27.5	5.6
Both Sex: 11-Deoxycorticosterone (DOC)
Veh	10	110	105	11		0.1429	1	0.7055
Exem	10	100	105	10
Male: Testosterone (T)
Veh	5	33	27.5	6.6		1.32	1	0.2506
Exem	5	22	27.5	4.4
Female: Testosterone (T)
Veh	5	26	27.5	5.2		0.0988	1	0.7533
Exem	5	29	27.5	5.8
Both Sex: Testosterone (T)
Veh	10	112.5	105	11.25		0.3222	1	0.5703
Exem	10	97.5	105	9.75
Male: Progesterone (P)
Veh	5	39	27.5	7.8		5.7709	1	0.0163
Exem	5	16	27.5	3.2
Female: Progesterone (P)
Veh	5	35	27.5	7		2.4545	1	0.1172
Exem	5	20	27.5	4
Both Sex: Progesterone (P)
Veh	10	144	105	14.4		8.6914	1	0.0032
Exem	10	66	105	6.6
Male: Dihydrotestosterone (DHT)
Veh	5	30.5	27.5	6.1		0.3951	1	0.5296
Exem	5	24.5	27.5	4.9
Female: Dihydrotestosterone (DHT)
Veh	5	28	27.5	5.6		0.0109	1	0.9168
Exem	5	27	27.5	5.4
Both Sex: Dihydrosterone (DHT)
Veh	10	108	105	10.8		0.0516	1	0.8203
Exem	10	102	105	10.2

### Sheet: Adult Brain_Pan Steroid_SDpost
Steel-Dwass Pairs (Post-hoc)
Level (n)	Level (n)	Score Mean Diff	Std Err Dif	Z	pValue	Df	Lower Cl	Upper Cl
Adult Brain Pan-Steroids
Male: Cortisone (E)
Exem (5)	Veh (5)	0	1.891	0	1	1	-51	53
Female: Cortisone (E)
Exem (5)	Veh (5)	0.8	1	0.8	0.4237	1	0	35
Both Sexes: Cortisone (E)
Exem (10)	Veh (10)	1.2	2.344	0.512	0.6087	1	-13	22
Male: Corticosterone (B)
Exem (5)	Veh (5)	-2.8	1.915	-1.46	0.1437	1	-1873	1400
Female: Corticosterone (B)
Exem (5)	Veh (5)	-2.8	1.915	-1.462	0.1437	1	-1389	586
Both Sexes: Corticosterone (B)
Exem (10)	Veh (10)	-5.9	2.646	-2.23	0.0257	1	-1079	-170
Male: Aldosterone (A)
Exem (5)	Veh (5)	-1.4	1.909	-7.333	0.4633	1	-44	27
Female: Aldosterone (A)
Exem (5)	Veh (5)	-3.8	1.909	-1.99	0.0465	1	-67	1
Both Sexes: Aldosterone (A)
Exem (10)	Veh (10)	-5.6	2.641	-2.121	0.034	1	-38	0
Male: 11-Deoxycorticosterone (DOC)
Exem (5)	Veh (5)	-1.2	1.909	-0.629	0.5296	1	-27	22
Female: 11-Deoxycorticosterone (DOC)
Exem (5)	Veh (5)	-1.2	1.832	-0.655	0.5124	1	-11	6
Both Sexes: 11-Deoxycorticosterone (DOC)
Exem (10)	Veh (10)	-3.3	2.5996	-1.269	0.2043	1	-8	4
Male: Testosterone (T)
Exem (5)	Veh (5)	-3.2	1.795	-1.783	0.746	1	-29	4
Female: Testosterone (T)
Exem (5)	Veh (5)	0	0	0	1	1	0	0
Both Sexes: Testosterone (T)
Exem (10)	Veh (10)	-3.1	2.013	-1.5399	0.1236	1	-11	0
Male: Progesterone (P)
Exem (5)	Veh (5)	-2.8	1.8499	-1.514	0.1301	1	-205	25
Female: Progesterone (P)
Exem (5)	Veh (5)	-2.8	1.556	-1.799	0.072	1	-145	0
Both Sexes: Progesterone (P)
Exem (10)	Veh (10)	-5.6	2.416	-2.318	0.0205	1	-75	0
Male: Dihydrosterone (DHT)
Exem (5)	Veh (5)	-1.2	1.556	-0.771	0.4407	1	-815	12
Female: Dihydrosterone (DHT)
Exem (5)	Veh (5)	0	0	0	1	1	0	0
Both Sexes: Dihydrosterone (DHT)
Exem (10)	Veh (10)	-1.1	1.645	-0.669	0.5036	1	0	0

### Sheet: Adult Serum_Pan Steroid_SDpost
Steel-Dwass Pairs (Post-hoc)
Level (n)	Level (n)	Score Mean Diff	Std Err Dif	Z	pValue	Df	Lower Cl	Upper Cl
Adult Serum Pan-Steroids
Male: Cortisone (E)
Exem (5)	Veh (5)	4.4	1.915	2.298	0.0216	1	28	11264
Female: Cortisone (E)
Exem (5)	Veh (5)	2	1.915	1.044	0.2963	1	-157	264
Both Sexes: Cortisone (E)
Exem (10)	Veh (10)	7.3	2.645	2.76	0.0058	1	38	249
Male: Corticosterone (B)
Exem (5)	Veh (5)	-1.6	1.915	-0.836	0.4034	1	-9837	3035
Female: Corticosterone (B)
Exem (5)	Veh (5)	-2.8	1.915	-1.462	0.1437	1	-37262	8012
Both Sexes: Corticosterone (B)
Exem (10)	Veh (10)	-5.9	2.646	-2.23	0.0257	1	-14427	-510
Male: Aldosterone (A)
Exem (5)	Veh (5)	0	1.909	0	1	1	-65	76
Female: Aldosterone (A)
Exem (5)	Veh (5)	-1.6	1.915	-0.836	0.4034	1	-252	159
Both Sexes: Aldosterone (A)
Exem (10)	Veh (10)	-2.1	2.643	-0.795	0.4268	1	-135	27
Male: 11-Deoxycorticosterone (DOC)
Exem (5)	Veh (5)	-0.8	1.915	-0.418	0.6761	1	-981	633
Female: 11-Deoxycorticosterone (DOC)
Exem (5)	Veh (5)	0	1.915	0	1	1	-1190	895
Both Sexes: 11-Deoxycorticosterone (DOC)
Exem (10)	Veh (10)	-0.9	2.646	-0.3402	0.7337	1	-596	352
Male: Testosterone (T)
Exem (5)	Veh (5)	-2	1.915	-1.044	0.2963	1	-218	243
Female: Testosterone (T)
Exem (5)	Veh (5)	0.4	1.909	0.209	0.834	1	-9	9
Both Sexes: Testosterone (T)
Exem (10)	Veh (10)	-1.4	2.643	-0.53	0.5963	1	-27	9
Male: Progesterone (P)
Exem (5)	Veh (5)	-4.4	1.915	-2.298	0.0216	1	-3411	-140
Female: Progesterone (P)
Exem (5)	Veh (5)	-2.8	1.915	-1.462	0.1437	1	-11550	328
Both Sexes: Progesterone (P)
Exem (10)	Veh (10)	-7.7	2.646	-2.91	0.0036	1	-3411	-745
Male: Dihydrosterone (DHT)
Exem (5)	Veh (5)	-1	1.909	-0.524	0.6004	1	-958	143
Female: Dihydrosterone (DHT)
Exem (5)	Veh (5)	0	1.915	0	1	1	-23	193
Both Sexes: Dihydrosterone (DHT)
Exem (10)	Veh (10)	-0.5	2.642	-0.189	0.8499	1	-53	54
