## Supplemental Table 2 for "Estrogen and sex-dependent loss of the vocal learning system in female zebra finches"

### Sheet: AreaX_MSt
Subject	Mal1_Veh	Mal2_Veh	Mal3_Veh	Mal4__E2	Mal5__E2	Mal6__E2	Mal7_Exe	Mal8_Exe	Mal9_Exe	Fem1_Veh	Fem2_Veh	Fem3_Veh	Fem4__E2	Fem5__E2	Fem6__E2	Fem7_Exe	Fem8_Exe	Fem9_Exe
Mal1_Veh	1	0.851	0.785	0.893	0.788	0.799	0.836	0.806	0.829	0.18	0.546	-0.567	0.725	0.823	0.66	0.205	0.573	0.257
Mal2_Veh	0.851	1	0.829	0.834	0.843	0.86	0.896	0.86	0.847	0.139	0.526	-0.394	0.752	0.861	0.7	0.247	0.527	0.315
Mal3_Veh	0.785	0.829	1	0.793	0.873	0.865	0.882	0.889	0.874	0.023	0.318	-0.491	0.733	0.868	0.737	0.127	0.466	0.214
Mal4__E2	0.893	0.834	0.793	1	0.811	0.815	0.838	0.801	0.822	0.146	0.514	-0.546	0.745	0.829	0.746	0.211	0.532	0.267
Mal5__E2	0.788	0.843	0.873	0.811	1	0.856	0.89	0.891	0.866	0.159	0.434	-0.419	0.796	0.855	0.773	0.209	0.478	0.338
Mal6__E2	0.799	0.86	0.865	0.815	0.856	1	0.867	0.883	0.9	0.083	0.452	-0.433	0.765	0.852	0.704	0.193	0.466	0.272
Mal7_Exe	0.836	0.896	0.882	0.838	0.89	0.867	1	0.912	0.866	0.093	0.474	-0.445	0.74	0.909	0.742	0.229	0.522	0.321
Mal8_Exe	0.806	0.86	0.889	0.801	0.891	0.883	0.912	1	0.893	0.069	0.383	-0.435	0.723	0.875	0.736	0.136	0.493	0.33
Mal9_Exe	0.829	0.847	0.874	0.822	0.866	0.9	0.866	0.893	1	0.139	0.423	-0.467	0.76	0.855	0.653	0.187	0.492	0.271
Fem1_Veh	0.18	0.139	0.023	0.146	0.159	0.083	0.093	0.069	0.139	1	0.35	0.107	0.318	0.095	0.139	0.322	0.288	0.385
Fem2_Veh	0.546	0.526	0.318	0.514	0.434	0.452	0.474	0.383	0.423	0.35	1	-0.196	0.499	0.47	0.412	0.476	0.338	0.498
Fem3_Veh	-0.567	-0.394	-0.491	-0.546	-0.419	-0.433	-0.445	-0.435	-0.467	0.107	-0.196	1	-0.398	-0.459	-0.411	0.088	-0.278	0.004
Fem4__E2	0.725	0.752	0.733	0.745	0.796	0.765	0.74	0.723	0.76	0.318	0.499	-0.398	1	0.739	0.621	0.177	0.529	0.311
Fem5__E2	0.823	0.861	0.868	0.829	0.855	0.852	0.909	0.875	0.855	0.095	0.47	-0.459	0.739	1	0.736	0.208	0.541	0.31
Fem6__E2	0.66	0.7	0.737	0.746	0.773	0.704	0.742	0.736	0.653	0.139	0.412	-0.411	0.621	0.736	1	0.207	0.365	0.367
Fem7_Exe	0.205	0.247	0.127	0.211	0.209	0.193	0.229	0.136	0.187	0.322	0.476	0.088	0.177	0.208	0.207	1	0.182	0.345
Fem8_Exe	0.573	0.527	0.466	0.532	0.478	0.466	0.522	0.493	0.492	0.288	0.338	-0.278	0.529	0.541	0.365	0.182	1	0.246
Fem9_Exe	0.257	0.315	0.214	0.267	0.338	0.272	0.321	0.33	0.271	0.385	0.498	0.004	0.311	0.31	0.367	0.345	0.246	1

### Sheet: HVC_shelf
Subject	Mal1_Veh	Mal2_Veh	Mal3_Veh	Mal4__E2	Mal5__E2	Mal6__E2	Mal7_Exe	Mal8_Exe	Mal9_Exe	Fem1_Veh	Fem2_Veh	Fem3_Veh	Fem4__E2	Fem5__E2	Fem6__E2	Fem7_Exe	Fem8_Exe	Fem9_Exe
Mal1_Veh	1	0.888	0.878	0.848	0.856	0.903	0.912	0.874	0.87	0.585	-0.203	0.695	0.813	0.865	0.773	0.718	0.763	0.59
Mal2_Veh	0.888	1	0.885	0.799	0.862	0.869	0.897	0.853	0.886	0.654	-0.247	0.682	0.791	0.819	0.792	0.728	0.728	0.573
Mal3_Veh	0.878	0.885	1	0.779	0.878	0.87	0.881	0.873	0.881	0.596	-0.233	0.71	0.777	0.855	0.751	0.695	0.734	0.543
Mal4__E2	0.848	0.799	0.779	1	0.788	0.84	0.841	0.823	0.791	0.537	-0.279	0.663	0.793	0.826	0.79	0.704	0.747	0.59
Mal5__E2	0.856	0.862	0.878	0.788	1	0.893	0.868	0.93	0.9	0.661	-0.225	0.779	0.843	0.844	0.798	0.756	0.754	0.64
Mal6__E2	0.903	0.869	0.87	0.84	0.893	1	0.882	0.898	0.898	0.573	-0.244	0.705	0.819	0.842	0.781	0.708	0.747	0.59
Mal7_Exe	0.912	0.897	0.881	0.841	0.868	0.882	1	0.885	0.886	0.591	-0.243	0.679	0.795	0.855	0.772	0.736	0.748	0.565
Mal8_Exe	0.874	0.853	0.873	0.823	0.93	0.898	0.885	1	0.893	0.644	-0.218	0.776	0.836	0.856	0.807	0.763	0.768	0.629
Mal9_Exe	0.87	0.886	0.881	0.791	0.9	0.898	0.886	0.893	1	0.629	-0.232	0.711	0.8	0.84	0.801	0.721	0.749	0.593
Fem1_Veh	0.585	0.654	0.596	0.537	0.661	0.573	0.591	0.644	0.629	1	-0.123	0.672	0.661	0.619	0.699	0.664	0.623	0.62
Fem2_Veh	-0.203	-0.247	-0.233	-0.279	-0.225	-0.244	-0.243	-0.218	-0.232	-0.123	1	-0.113	-0.214	-0.25	-0.262	-0.154	-0.223	-0.091
Fem3_Veh	0.695	0.682	0.71	0.663	0.779	0.705	0.679	0.776	0.711	0.672	-0.113	1	0.779	0.758	0.728	0.717	0.727	0.697
Fem4__E2	0.813	0.791	0.777	0.793	0.843	0.819	0.795	0.836	0.8	0.661	-0.214	0.779	1	0.826	0.791	0.797	0.79	0.71
Fem5__E2	0.865	0.819	0.855	0.826	0.844	0.842	0.855	0.856	0.84	0.619	-0.25	0.758	0.826	1	0.795	0.753	0.832	0.657
Fem6__E2	0.773	0.792	0.751	0.79	0.798	0.781	0.772	0.807	0.801	0.699	-0.262	0.728	0.791	0.795	1	0.741	0.751	0.651
Fem7_Exe	0.718	0.728	0.695	0.704	0.756	0.708	0.736	0.763	0.721	0.664	-0.154	0.717	0.797	0.753	0.741	1	0.739	0.719
Fem8_Exe	0.763	0.728	0.734	0.747	0.754	0.747	0.748	0.768	0.749	0.623	-0.223	0.727	0.79	0.832	0.751	0.739	1	0.708
Fem9_Exe	0.59	0.573	0.543	0.59	0.64	0.59	0.565	0.629	0.593	0.62	-0.091	0.697	0.71	0.657	0.651	0.719	0.708	1

### Sheet: RA_LAi
Subject	Mal1_Veh	Mal2_Veh	Mal3_Veh	Mal4__E2	Mal5__E2	Mal6__E2	Mal7_Exe	Mal8_Exe	Mal9_Exe	Fem1_Veh	Fem2_Veh	Fem3_Veh	Fem4__E2	Fem5__E2	Fem6__E2	Fem7_Exe	Fem8_Exe	Fem9_Exe
Mal1_Veh	1	0.787976	0.878831	0.85883	0.898495	0.892998	0.854933	0.867655	0.857027	0.854852	0.843202	0.871571	0.798273	0.849496	0.780203	0.839742	0.887423	0.859117
Mal2_Veh	0.787976	1	0.82003	0.737396	0.786771	0.795177	0.812452	0.787772	0.8139	0.804398	0.773232	0.723646	0.728141	0.779609	0.714075	0.77497	0.751671	0.785646
Mal3_Veh	0.878831	0.82003	1	0.824666	0.868132	0.875928	0.87029	0.815047	0.866237	0.829654	0.832443	0.833607	0.827971	0.879106	0.740034	0.796265	0.826516	0.853328
Mal4__E2	0.85883	0.737396	0.824666	1	0.887819	0.890575	0.830975	0.798453	0.810895	0.862462	0.847623	0.876734	0.863379	0.858685	0.849819	0.869454	0.894299	0.886418
Mal5__E2	0.898495	0.786771	0.868132	0.887819	1	0.911299	0.865137	0.843286	0.879875	0.879144	0.874358	0.87305	0.844505	0.858075	0.87221	0.891374	0.902208	0.903503
Mal6__E2	0.892998	0.795177	0.875928	0.890575	0.911299	1	0.856316	0.858731	0.858458	0.850044	0.870869	0.888683	0.847424	0.861192	0.832671	0.855453	0.866244	0.874006
Mal7_Exe	0.854933	0.812452	0.87029	0.830975	0.865137	0.856316	1	0.860915	0.843882	0.8799	0.854466	0.843253	0.822453	0.88838	0.785578	0.836888	0.841767	0.817813
Mal8_Exe	0.867655	0.787772	0.815047	0.798453	0.843286	0.858731	0.860915	1	0.848201	0.871436	0.853461	0.877064	0.776031	0.837273	0.770859	0.864852	0.856205	0.829057
Mal9_Exe	0.857027	0.8139	0.866237	0.810895	0.879875	0.858458	0.843882	0.848201	1	0.820543	0.813675	0.82449	0.793295	0.794839	0.765579	0.829731	0.816834	0.874981
Fem1_Veh	0.854852	0.804398	0.829654	0.862462	0.879144	0.850044	0.8799	0.871436	0.820543	1	0.905967	0.870204	0.834848	0.87421	0.86247	0.928884	0.906262	0.885921
Fem2_Veh	0.843202	0.773232	0.832443	0.847623	0.874358	0.870869	0.854466	0.853461	0.813675	0.905967	1	0.888149	0.808703	0.90371	0.847218	0.903806	0.886727	0.878783
Fem3_Veh	0.871571	0.723646	0.833607	0.876734	0.87305	0.888683	0.843253	0.877064	0.82449	0.870204	0.888149	1	0.833778	0.873865	0.814917	0.877637	0.88678	0.863183
Fem4__E2	0.798273	0.728141	0.827971	0.863379	0.844505	0.847424	0.822453	0.776031	0.793295	0.834848	0.808703	0.833778	1	0.840572	0.797787	0.798811	0.818642	0.842555
Fem5__E2	0.849496	0.779609	0.879106	0.858685	0.858075	0.861192	0.88838	0.837273	0.794839	0.87421	0.90371	0.873865	0.840572	1	0.819988	0.869494	0.878237	0.8534
Fem6__E2	0.780203	0.714075	0.740034	0.849819	0.87221	0.832671	0.785578	0.770859	0.765579	0.86247	0.847218	0.814917	0.797787	0.819988	1	0.869698	0.825748	0.844329
Fem7_Exe	0.839742	0.77497	0.796265	0.869454	0.891374	0.855453	0.836888	0.864852	0.829731	0.928884	0.903806	0.877637	0.798811	0.869494	0.869698	1	0.911219	0.881871
Fem8_Exe	0.887423	0.751671	0.826516	0.894299	0.902208	0.866244	0.841767	0.856205	0.816834	0.906262	0.886727	0.88678	0.818642	0.878237	0.825748	0.911219	1	0.91038
Fem9_Exe	0.859117	0.785646	0.853328	0.886418	0.903503	0.874006	0.817813	0.829057	0.874981	0.885921	0.878783	0.863183	0.842555	0.8534	0.844329	0.881871	0.91038	1

### Sheet: LMAN_Nido
Subject	Mal1_Veh	Mal2_Veh	Mal3_Veh	Mal4__E2	Mal5__E2	Mal6__E2	Mal7_Exe	Mal8_Exe	Mal9_Exe	Fem1_Veh	Fem2_Veh	Fem3_Veh	Fem4__E2	Fem5__E2	Fem6__E2	Fem7_Exe	Fem8_Exe	Fem9_Exe
Mal1_Veh	1	0.85359	0.90794	0.864294	0.902425	0.855337	0.887557	0.89856	0.837733	0.868025	0.862207	0.87805	0.884275	0.849738	0.854276	0.886521	0.881753	0.890707
Mal2_Veh	0.85359	1	0.832255	0.8025	0.83183	0.817129	0.814553	0.865437	0.834767	0.866184	0.870852	0.805263	0.816572	0.78293	0.804452	0.838546	0.80947	0.829321
Mal3_Veh	0.90794	0.832255	1	0.855402	0.894337	0.850381	0.900612	0.893312	0.859177	0.874172	0.848987	0.86771	0.878826	0.846248	0.833788	0.877728	0.892907	0.875889
Mal4__E2	0.864294	0.8025	0.855402	1	0.871267	0.892682	0.859472	0.874363	0.800329	0.884852	0.836113	0.902422	0.892807	0.869019	0.871297	0.88214	0.843927	0.879356
Mal5__E2	0.902425	0.83183	0.894337	0.871267	1	0.863355	0.907117	0.909507	0.864626	0.880922	0.87151	0.891261	0.895029	0.872516	0.862158	0.87852	0.88726	0.904483
Mal6__E2	0.855337	0.817129	0.850381	0.892682	0.863355	1	0.871688	0.88268	0.834955	0.902176	0.847829	0.882785	0.895338	0.839975	0.86596	0.891214	0.84117	0.873753
Mal7_Exe	0.887557	0.814553	0.900612	0.859472	0.907117	0.871688	1	0.908122	0.889114	0.87781	0.849038	0.887114	0.898994	0.84995	0.858014	0.883564	0.880284	0.880792
Mal8_Exe	0.89856	0.865437	0.893312	0.874363	0.909507	0.88268	0.908122	1	0.882872	0.896204	0.87347	0.891597	0.891994	0.856473	0.859126	0.886442	0.882106	0.901107
Mal9_Exe	0.837733	0.834767	0.859177	0.800329	0.864626	0.834955	0.889114	0.882872	1	0.858416	0.848888	0.829665	0.851171	0.796189	0.815655	0.84962	0.851472	0.840623
Fem1_Veh	0.868025	0.866184	0.874172	0.884852	0.880922	0.902176	0.87781	0.896204	0.858416	1	0.886002	0.895571	0.898454	0.864824	0.860064	0.902957	0.87228	0.887438
Fem2_Veh	0.862207	0.870852	0.848987	0.836113	0.87151	0.847829	0.849038	0.87347	0.848888	0.886002	1	0.868328	0.869635	0.856091	0.83675	0.873732	0.86307	0.860667
Fem3_Veh	0.87805	0.805263	0.86771	0.902422	0.891261	0.882785	0.887114	0.891597	0.829665	0.895571	0.868328	1	0.909496	0.882007	0.880861	0.883124	0.881116	0.8966
Fem4__E2	0.884275	0.816572	0.878826	0.892807	0.895029	0.895338	0.898994	0.891994	0.851171	0.898454	0.869635	0.909496	1	0.878022	0.896362	0.891897	0.891395	0.886969
Fem5__E2	0.849738	0.78293	0.846248	0.869019	0.872516	0.839975	0.84995	0.856473	0.796189	0.864824	0.856091	0.882007	0.878022	1	0.837239	0.874884	0.846573	0.866457
Fem6__E2	0.854276	0.804452	0.833788	0.871297	0.862158	0.86596	0.858014	0.859126	0.815655	0.860064	0.83675	0.880861	0.896362	0.837239	1	0.856708	0.832131	0.859885
Fem7_Exe	0.886521	0.838546	0.877728	0.88214	0.87852	0.891214	0.883564	0.886442	0.84962	0.902957	0.873732	0.883124	0.891897	0.874884	0.856708	1	0.858157	0.886079
Fem8_Exe	0.881753	0.80947	0.892907	0.843927	0.88726	0.84117	0.880284	0.882106	0.851472	0.87228	0.86307	0.881116	0.891395	0.846573	0.832131	0.858157	1	0.881629
Fem9_Exe	0.890707	0.829321	0.875889	0.879356	0.904483	0.873753	0.880792	0.901107	0.840623	0.887438	0.860667	0.8966	0.886969	0.866457	0.859885	0.886079	0.881629	1
