## Supplemental Table 4 for "Estrogen and sex-dependent loss of the vocal learning system in female zebra finches"

### Sheet: Area X_Striatum
Animal	Sex	Sex*Tx	Treatment	Ratio: Area X v Striatum	Ratio: Striatum v Telencephalon			ARTanova - Area X : Striatum
A8	Male	MaleE2	E2	0.177496	0.21172				Df	Df. res	F	p
B1	Female	FemaleE2	E2	0.0384522	0.196518			Sex	1	19	55.6588	4.6526e-07
B2	Female	FemaleE2	E2	0.0688193	0.210452			Treatment	2	19	3.3173	0.058116
B3	Male	MaleE2	E2	0.0856449	0.216817			Sex:Treatment	2	19	4.919	0.018988
B7	Female	FemaleVeh	Veh	0	0.234282
C0	Male	MaleExem	Exem	0.0691731	0.224254
C5	Female	FemaleExem	Exem	0	0.202518
D0	Male	MaleExem	Exem	0.11051	0.239773			ARTanova - Striatum : Telencephalon
D4	Female	FemaleVeh	Veh	0	0.199266				Df	Df. res	F	p
F1	Male	MaleE2	E2	0.0938907	0.226307			Sex	1	19	0.073974	0.78857
F2	Male	MaleE2	E2	0.164351	0.201567			Treatment	2	19	0.232452	0.79481
F3	Female	FemaleE2	E2	0.087703	0.22392			Sex:Treatment	2	19	0.246827	0.78374
F4	Female	FemaleE2	E2	0.0550224	0.242555
G1	Male	MaleVeh	Veh	0.145817	0.212552
G5	Male	MaleExem	Exem	0.172995	0.225083
G6	Male	MaleExem	Exem	0.156166	0.241715
H1	Female	FemaleVeh	Veh	0	0.228971			Wilcoxon post-hoc - Area X : Striatum
H5	Female	FemaleVeh	Veh	0	0.211977				FemaleE2	FemaleExem	FemaleVeh	MaleE2	MaleExem
H6	Male	MaleExem	Exem	0.108469	0.20601			FemaleExem	0.0435966	NA	NA	NA	NA
H8	Male	MaleExem	Exem	0.129876	0.210766			FemaleVeh	0.0210706	NA	NA	NA	NA
I1	Male	MaleExem	Exem	0.122492	0.212366			MaleE2	0.0571429	0.0435966	0.0210706	NA	NA
I2	Female	FemaleExem	Exem	0	0.209727			MaleExem	0.0121212	0.0210353	0.00901992	0.927273	NA
J1	Male	MaleVeh	Veh	0.175304	0.222433			MaleVeh	0.0571429	0.0636026	0.0319112	0.857143	0.183333
O4	Male	MaleVeh	Veh	0.148603	0.224233
F0	Female	FemaleExem	Exem	0	0.235843
								Wilcoxon post-hoc - Striatum : Telencephalon
									FemaleE2	FemaleExem	FemaleVeh	MaleE2	MaleExem
								FemaleExem	0.857143	NA	NA	NA	NA
								FemaleVeh	0.885714	1	NA	NA	NA
								MaleE2	1	1	0.685714	NA	NA
								MaleExem	0.648485	0.383333	0.787879	0.527273	NA
								MaleVeh	0.857143	0.7	1	0.628571	0.833333

### Sheet: HVC_Telencephalon
Animal	Sex	Sex*Tx	Treatment	Ratio : HVC v Telencephalon					ARTanova - HVC : Telencephalon
A8	Male	ME	E2	0.00860054						Df	Df. res	F	p
B1	Female	FE	E2	0.0033202					Sex	1	20	54.5302	3.925e-07
B2	Female	FE	E2	0.0040469					Treatment	2	20	4.3436	0.027128
B3	Male	ME	E2	0.00448586					Sex:Treatment	2	20	2.882	0.079465
B7	Female	FV	Veh	0.00219336
C0	Male	MX	Exem	0.0065867
C5	Female	FX	Exem	0.00183931
D4	Female	FV	Veh	0.000879405
D7	Female	FE	E2	0.00483566
E1	Male	ME	E2	0.0085905
F1	Male	ME	E2	0.00613283
F2	Male	ME	E2	0.00816648
F3	Female	FE	E2	0.00583315
F4	Female	FE	E2	0.00411581					Wilcoxon post-hoc - HVC : Telencephalon
F8	Male	ME	E2	0.00740881						FE	FV	FX	ME	MV
G1	Male	MV	Veh	0.00873231					FV	0.015873	NA	NA	NA	NA
G5	Male	MX	Exem	0.00690034					FX	0.0357143	0.857143	NA	NA	NA
G6	Male	MX	Exem	0.00564065					ME	0.017316	0.00952381	0.0238095	NA	NA
H1	Female	FV	Veh	0.00243426					MV	0.0357143	0.0571429	0.1	0.714286	NA
H5	Female	FV	Veh	0.00261142					MX	0.015873	0.015873	0.0357143	0.792208	0.571429
H6	Male	MX	Exem	0.00702212
H8	Male	MX	Exem	0.00868824
I2	Female	FX	Exem	0.00183679
J1	Male	MV	Veh	0.0065071
O4	Male	MV	Veh	0.00750433
F0	Female	FX	Exem	0.00254259

### Sheet: Mesopallium_Telencephalon
Animal	Sex	Sex*Tx	Treatment	Mesopallium v Telencephalon					ARTanova - Mesopallium : Telencephalon
A8	Male	ME	E2	0.174982						Df	Df. res	F	p
B1	Female	FE	E2	0.167996					Sex	1	20	3.2147	0.08811
B2	Female	FE	E2	0.177208					Treatment	2	20	2.4982	0.107529
B3	Male	ME	E2	0.168654					Sex:Treatment	2	20	1.9414	0.16961
B7	Female	FV	Veh	0.164267
C0	Male	MX	Exem	0.150457
C5	Female	FX	Exem	0.175509
D4	Female	FV	Veh	0.194558
D7	Female	FE	E2	0.17013
E1	Male	ME	E2	0.186542
F1	Male	ME	E2	0.176017
F2	Male	ME	E2	0.158429
F3	Female	FE	E2	0.189853
F4	Female	FE	E2	0.192462					Wilcoxon post-hoc - Mesopallium : Telencephalon
F8	Male	ME	E2	0.17738						FE	FV	FX	ME	MV
G1	Male	MV	Veh	0.172351					FV	0.904762	NA	NA	NA	NA
G5	Male	MX	Exem	0.137317					FX	1	0.857143	NA	NA	NA
G6	Male	MX	Exem	0.154279					ME	0.536797	0.914286	0.714286	NA	NA
H1	Female	FV	Veh	0.168631					MV	1	0.857143	1	0.547619	NA
H5	Female	FV	Veh	0.185757					MX	0.150794	0.190476	0.25	0.177489	0.25
H6	Male	MX	Exem	0.197144
H8	Male	MX	Exem	0.159302
I2	Female	FX	Exem	0.188046
J1	Male	MV	Veh	0.185646
O4	Male	MV	Veh	0.185858
F0	Female	FX	Exem	0.17309

### Sheet: RA_Arco
Animal	Sex	Sex*Tx	Treatment	RAvArco	ArcovTelencephalon					ARTanova - RA : Arco (all)							ARTanova - RA : Arco (no C0)
A8	Male	ME	E2	0.117528	0.0959047						Df	Df. res	F	p				Df	Df. res	F	p
B1	Female	FE	E2	0.0823295	0.0814658					Sex	1	17	11.0041	0.0040755			Sex	1	16	10.0062	0.0060253
B2	Female	FE	E2	0.0627308	0.0972881					Treatment	2	17	2.7641	0.0913325			Treatment	2	16	4.9373	0.0213782
B3	Male	ME	E2	0.0766523	0.0788801					Sex:Treatment	2	17	1.5216	0.246662			Sex:Treatment	2	16	1.9726	0.171494
B7	Female	FV	Veh	0.101455	0.0842567
C0	Male	MX	Exem	0.153655	0.0858955	potential outlier
C5	Female	FX	Exem	0.0919796	0.0811693
D4	Female	FV	Veh	0.0905354	0.0808568					ARTanova - Arco : Telencephalon (all)							ARTanova - Arco : Telencephalon (no C0)
F1	Male	ME	E2	0.0463572	0.0811571						Df	Df. res	F	p				Df	Df. res	F	p
F2	Male	ME	E2	0.106829	0.0734283					Sex	1	17	0.59077	0.45267			Sex	1	16	0.970523	0.33921
F3	Female	FE	E2	0.090658	0.0912974					Treatment	2	17	0.50837	0.61033			Treatment	2	16	0.631828	0.54437
F4	Female	FE	E2	0.0482735	0.0817338					Sex:Treatment	2	17	0.21244	0.81073			Sex:Treatment	2	16	0.061575	0.9405
G1	Male	MV	Veh	0.145105	0.0864937
G5	Male	MX	Exem	0.0872825	0.0799652
G6	Male	MX	Exem	0.087009	0.0950408
H1	Female	FV	Veh	0.0874255	0.0943254					Wilcoxon post-hoc - RA : Arco (all)							Wilcoxon post-hoc - RA : Arco (no C0)
H5	Female	FV	Veh	0.0561539	0.0688392						FE	FV	FX	ME	MV			FE	FV	FX	ME	MV
H6	Male	MX	Exem	0.102562	0.0712278					FV	0.485714	NA	NA	NA	NA		FV	0.485714	NA	NA	NA	NA
H8	Male	MX	Exem	0.0806151	0.0755977					FX	1	0.628571	NA	NA	NA		FX	1	0.628571	NA	NA	NA
I2	Female	FX	Exem	0.0278328	0.079058					ME	0.685714	0.885714	0.4	NA	NA		ME	0.685714	0.885714	0.4	NA	NA
J1	Male	MV	Veh	0.124864	0.0737375					MV	0.0571429	0.0571429	0.1	0.0571429	NA		MV	0.0571429	0.0571429	0.1	0.0571429	NA
O4	Male	MV	Veh	0.16115	0.0757634					MX	0.190476	0.904762	0.25	0.730159	0.142857		MX	0.342857	0.885714	0.4	1	0.0571429
F0	Female	FX	Exem	0.0701054	0.0796746
										Wilcoxon post-hoc - Arco : Telencephalon (all)							Wilcoxon post-hoc - Arco : Telencephalon (no C0)
											FE	FV	FX	ME	MV			FE	FV	FX	ME	MV
										FV	0.485714	NA	NA	NA	NA		FV	0.485714	NA	NA	NA	NA
										FX	0.0571429	0.628571	NA	NA	NA		FX	0.0571429	0.628571	NA	NA	NA
										ME	0.2	1	0.857143	NA	NA		ME	0.2	1	0.857143	NA	NA
										MV	0.228571	0.857143	0.7	0.857143	NA		MV	0.228571	0.857143	0.7	0.857143	NA
										MX	0.285714	1	1	0.904762	1		MX	0.2	0.885714	0.857143	0.685714	1

### Sheet: LMAN_Telencephalon
Animal	Sex	Sex*Tx	Treatment	LMAN v Telencephalon					ARTanova - LMAN : Telencephalon
A8	Male	ME	E2	0.00484735						Df	Df. res	F	p
B1	Female	FE	E2	0.00332572					Sex	1	17	0.49618	0.49072
B2	Female	FE	E2	0.00566561					Treatment	2	17	1.27503	0.30483
B3	Male	ME	E2	0.00906815					Sex:Treatment	2	17	0.26747	0.76847
B7	Female	FV	Veh	0.00743484
C0	Male	MX	Exem	0.00606106
C5	Female	FX	Exem	0.00646038
D4	Female	FV	Veh	0.00365306
F1	Male	ME	E2	0.00340207
F2	Male	ME	E2	0.00409244
F3	Female	FE	E2	0.00518631
F4	Female	FE	E2	0.00627179
G1	Male	MV	Veh	0.00706378
G5	Male	MX	Exem	0.0086885
G6	Male	MX	Exem	0.00813143					Wilcoxon post-hoc - LMAN : Telencephalon
H1	Female	FV	Veh	0.0079533						FE	FV	FX	ME	MV
H5	Female	FV	Veh	0.00479947					FV	0.685714	NA	NA	NA	NA
H6	Male	MX	Exem	0.00556633					FX	0.4	1	NA	NA	NA
H8	Male	MX	Exem	0.00524175					ME	0.885714	0.885714	0.628571	NA	NA
I2	Female	FX	Exem	0.00790202					MV	0.228571	0.628571	0.7	0.4	NA
J1	Male	MV	Veh	0.00883001					MX	0.285714	0.412698	0.785714	0.285714	0.785714
O4	Male	MV	Veh	0.00545688
F0	Female	FX	Exem	0.00458674
